# Structured Connectivity Across Multiple *Drosophila* Mushroom Bodies

**DOI:** 10.64898/2026.09.06.749654

**Authors:** M.W. Pleijzier, P. Schlegel, L. Serratosa Capdevila, Cambridge Connectomics Group, FlyEM Project Team, K.D. Longden, G.S.X.E. Jefferis

## Abstract

Learning and memory depend on plasticity within neural circuits, but the extent to which the underlying architecture of memory networks is stereotyped or structured remains unclear. Random connectivity may maximise stimulus discrimination, whereas structured connectivity could preferentially route behaviourally relevant information. Here, we compare five adult *Drosophila melanogaster* Mushroom Body (MB) hemispheres across three connectomes and establish a unified cross-connectome framework for uniglomerular projection neurons (uPNs), Kenyon Cells (KCs), Mushroom Body Output Neurons (MBONs) and Lateral Horn Centrifugal Neurons (LHCENTs). Despite variation in KC abundance and fine-scale connectivity, we identify reproducible organisation across the uPN→KC and KC→MBON pathways. A canonical group of uPNs encoding odours associated with food was consistently identified across hemispheres and has non-random connectivity onto KCs. This bias is preferentially routed through KCs towards approach-promoting MBONs. Sensory input also remains stereotyped across sister MBONs from the same hemisphere despite variation in their individual KC partners. Finally, recurrent LHCENT feedback (predicted-inhibitory) preferentially targets KCs receiving these food-associated inputs. Together, these findings show that a memory network can accommodate local variability while preserving structured pathways that prioritise ethologically relevant sensory information.
