## Supplementary Table 1 for "Structured Connectivity Across Multiple *Drosophila* Mushroom Bodies"

	odour_scene	KC_type	n_total	n_groups	n_hb	median_hb	n_rhsF	median_rhsF	n_lhsF	median_lhsF	n_rhsM	median_rhsM	n_lhsM	median_lhsM	kruskal_H	df	p_raw	epsilon_sq	epsilon_magnitude	q_bh	reject_bh
0	dangerous	KCab	4163	5	807	0.0	805	1.86915887850467	846	3.55042016806722	873	1.31578947368421	832	0.0	38.08891279761639	4	1.0742168439596242e-07	0.008198391726218467	negligible	4.833975797818309e-07	True
1	dangerous	KCa'b'	1885	5	328	0.0	443	0.0	432	0.0	349	0.0	333	0.0	13.327287929047873	4	0.009782537402255594	0.004961323366514826	negligible	0.02031757768160777	True
2	dangerous	KCg	4176	5	615	8.33333333333333	1124	5.71909167367535	1089	7.63358778625953	658	7.561561561561555	690	6.48964479925951	5.905406690688119	4	0.20632480898643127	0.0004568225103543801	negligible	0.253216811028802	False
3	pheromones	KCab	4163	5	807	0.0	805	0.0	846	0.0	873	0.0	832	0.0	16.775719348100665	4	0.002136807591253999	0.003072563575781786	negligible	0.005244891360350725	True
4	pheromones	KCa'b'	1885	5	328	0.0	443	0.0	432	0.0	349	0.0	333	0.0	2.974324465691664	4	0.5621312936349057	0.0	negligible	0.6323977053392689	False
5	pheromones	KCg	4176	5	615	6.474820143884891	1124	0.0	1089	0.0	658	0.42120384492603996	690	0.0	7.285176150372718	4	0.12156379532186556	0.0007876231480155161	negligible	0.16411112368451852	False
6	fruity	KCab	4163	5	807	6.61157024793388	805	12.40310077519379	846	10.8893280632411	873	9.6	832	0.86659663865546	62.21264914747739	4	9.937690733772207e-13	0.014000156120124433	small	1.3415882490592478e-11	True
7	fruity	KCa'b'	1885	5	328	4.706533776301216	443	0.0	432	1.25791139240506	349	1.0204081632653	333	0.0	6.567911215246434	4	0.1605614060359294	0.0013659102208757625	negligible	0.20643609347476635	False
8	fruity	KCg	4176	5	615	7.69230769230769	1124	9.737386507298009	1089	8.41121495327102	658	7.83731609582029	690	5.1899951899951855	21.650691903072214	4	0.00023519378616808007	0.004231765021115372	negligible	0.0007055813585042401	True
9	unknown	KCab	4163	5	807	0.0	805	0.0	846	0.0	873	0.0	832	0.0	5.373955235928153	4	0.2510330765978252	0.0003304365646772855	negligible	0.2946910029626644	False
10	unknown	KCa'b'	1885	5	328	0.0	443	0.0	432	0.0	349	0.0	333	0.0	1.6395830994922262	4	0.8016608921117315	0.0	negligible	0.8016608921117315	False
11	unknown	KCg	4176	5	615	0.0	1124	0.0	1089	0.0	658	0.0	690	0.0	10.728677452524597	4	0.029788633278812263	0.0016132048555561249	negligible	0.05361953990186207	False
12	plant_matter	KCab	4163	5	807	0.0	805	0.0	846	0.0	873	0.0	832	0.0	68.99299930968958	4	3.7029349591845335e-14	0.015630831964812308	small	9.99792438979824e-13	True
13	plant_matter	KCa'b'	1885	5	328	0.0	443	0.0	432	0.0	349	0.0	333	0.0	41.51246447389423	4	2.1050700892272882e-08	0.019953438549943737	small	1.4209223102284195e-07	True
14	plant_matter	KCg	4176	5	615	8.42490842490842	1124	0.0	1089	0.0	658	3.867362146050665	690	0.0	46.09536538986282	4	2.35283687343102e-09	0.010092391606296528	small	2.117553186087918e-08	True
15	decaying_fruit	KCab	4163	5	807	0.0	805	0.0	846	0.0	873	0.0	832	0.0	21.06592049037471	4	0.00030727999168144815	0.0041043579822931005	negligible	0.0008296559775399099	True
16	decaying_fruit	KCa'b'	1885	5	328	0.0	443	0.0	432	0.0	349	0.0	333	0.0	2.4298525418696055	4	0.6572392613593485	0.0	negligible	0.7098184022680963	False
17	decaying_fruit	KCg	4176	5	615	1.3452914798206201	1124	0.0	1089	0.0	658	0.0	690	0.0	23.721068654797065	4	9.084361376330488e-05	0.00472813921237043	negligible	0.000306597196451154	True
18	yeasty	KCab	4163	5	807	11.1111111111111	805	14.399999999999999	846	12.287891860799537	873	14.5985401459854	832	14.448380566801616	15.760588007181282	4	0.0033578333858976708	0.0028284242441513423	negligible	0.007555125118269759	True
19	yeasty	KCa'b'	1885	5	328	1.44250726442507	443	0.0	432	0.0	349	0.7874015748031401	333	3.84615384615384	11.301864731445983	4	0.02337296385261066	0.00388397060183297	negligible	0.045076430287177706	True
20	yeasty	KCg	4176	5	615	5.405405405405401	1124	0.89285714285714	1089	0.0	658	5.430929186403304	690	5.19182964449369	7.904899458215807	4	0.09512462736016936	0.0009362022196633438	negligible	0.14268694104025403	False
21	alcoholic_fermentation	KCab	4163	5	807	8.0	805	11.39240506329113	846	11.37802071346374	873	9.71428571428571	832	12.82051282051282	32.26846946592047	4	1.6859923433967957e-06	0.0067985737051275775	negligible	6.503113324530498e-06	True
22	alcoholic_fermentation	KCa'b'	1885	5	328	6.219287469287465	443	1.75438596491228	432	4.46428571428571	349	10.1010101010101	333	8.57142857142857	7.575835030207351	4	0.10841140807406878	0.0019020399096847612	negligible	0.1540583167368346	False
23	alcoholic_fermentation	KCg	4176	5	615	6.0344827586206895	1124	0.62834856602584	1089	0.8130081300813	658	5.49834671705243	690	6.245940679800815	9.869935919117545	4	0.04267652268106542	0.0014073210067411998	negligible	0.0720166320242979	False
24	animal_matter	KCab	4163	5	807	0.0	805	0.0	846	0.0	873	0.0	832	0.0	2.1539133401889736	4	0.7074749989993109	0.0	negligible	0.7346855758838997	False
25	animal_matter	KCa'b'	1885	5	328	0.0	443	0.0	432	0.0	349	0.0	333	0.0	8.205442596342975	4	0.08433592797687169	0.002236937551246263	negligible	0.1339452973750315	False
26	animal_matter	KCg	4176	5	615	0.0	1124	0.0	1089	0.0	658	0.0	690	0.0	40.788787251666285	4	2.97253768006554e-08	0.008820135998960988	negligible	1.6051703472353914e-07	True
